# PloidyPeaks: R package for automated flow cytometry cell cycle analysis and visualization in fungal microbes

**DOI:** 10.64898/2026.10.29.762876

**Authors:** Margot Henry, Caitlin Kostna, Leanne von Giese, Aleeza Gerstein

**Author notes:** Address correspondence to Aleeza Gerstein,.

## Abstract

Karyotypic variation in fungal populations from ecological, clinical, and industrial environments and is also a hallmark of many cancers. The evolutionary dynamics of karyotypic vriants (i.e., changes in the number of chromosomes, either as complete sets or single chromosomes) are the same as any *de novo* mutation. To quantify karyotypic subpopulations within evolving populations, an unbiased computational method is required to identify subpopulations and quantify their abundance. Flow cytometry is the standard method to measure the genome size from large populations of individual cells. Cell populations typically include cells in all stages of the cell cycle (G0/G1 before DNA replication, S phase during replication, and G2/M after DNA replication but before cell division). Existing mathematical models can be fit to genome-size distributions to determine the base ploidy of a population, but existing algorithms assume a single base ploidy. Mixed-karyotype populations therefore require manual gating to subdivide the flow cytometry data before analysis, which introduces bias, as it is not always clear where or when gates should be drawn. To overcome this, we developed an new method that identifies and quantifies karyotypic subpopulations from flow cytometry data. The open-source R package *ploidyPeaks* builds on existing Bioconductor tools to import and manipulate standard *.fcs* flow cytometry files. Using reference populations of known ploidy, we established thresholds to distinguish single-genome size populations and identify candidate mixed-karyotype samples. We then developed a peak-detection algorithm to identify G0/G1 and G2/M peaks, resolve karyotypic subpopulations within mixed populations, and apply nonlinear least-squares fitting of the Dean-Jett-Fox cell-cycle model to each subpopulation, providing a confidence measure for model fit. Compared with existing methods, our approach quantifies genome size in mixed-karyotype populations without manual intervention while providing an objective measure of model fit. We demonstrate the utility of this method on 240 replicate populations initiated from 20 *Candida albicans* genetic backgrounds evolving for 100 generations to the antifungal drug fluconazole.
