## Supplemental Table 1 for "PloidyPeaks: R package for automated flow cytometry cell cycle analysis and visualization in fungal microbes"

Sample	Timepoint	Model	Class:VisClass	G1_1	G1_2	G1_3	G1Count_1	G1Count_2	G1Count_3	G2_1	G2_2	G2_3	G2Count_1	G2Count_2	G2Count_3	investigate	doublet	singleRSE	doubletRSE	multipleRSE	finalRSE	Algorithm	Best fit model
A07_11-t0	t0	peakCorrect		110	285		669.25	194.25		285	475		194.25	50.75		1	0	36.48088543	NA	31.43239213	31.43239213	1	pC, 2 peaks
		Original PP	1:M	285	NA		194.25	NA		485	NA		48	NA		1	1	161.758961	163.8606829	NA	161.758961	4
A04_8-t3	t3	peakCorrect		170	245		168.75	248.25		340	485		74	59.25		1	0	39.64141123	NA	5.804919006	5.804919006	1	pC, 2 peaks
		Original PP	3:M	170	NA		168.75	NA		340	NA		74	NA		1	0	39.64	NA	NA	39.64	4
A10_1-t3	t3	peakCorrect		195	220		406.75	391.75		375	445		67.75	37.75		1	0	21.19595231	NA	24.04653037	21.19595231	1	pC, 2 peaks
		Original PP	3:M	195	NA		406.75	NA		375	NA		67.75	NA		0	0	29.1959523	NA	NA	29.1959523	4
A3_6-t8	t8	peakCorrect		170	215		224.75	302		300	425		81	59		1	0	49.63031088	NA	11.69962501	11.69962501	1	pC, 2 peaks
		Original PP	3:M	170	NA		224.75	NA		300	NA		81	NA		0	1	49.63	5.11044806	NA	5.11	4
A03_7-t8	t8	peakCorrect		165	210		198	338.5		295	420		102	61.75		1	1	43.21553082	21.21209377	10.72935925	10.72935925	1	pC, 2 peaks
		Original PP	3:M	215	NA		330.4	NA		420	NA		62.2	NA		1	0	28.84	NA	NA	28.84	1
A03_9-t8	t8	peakCorrect		155	205		164.75	195.25		290	440		129.5	58.25		1	0	53.41277449	NA	15.33724415	15.33724415	1	pC, 2 peaks
		Original PP	3:M	155	NA		164.75	NA		270	NA		130.25	NA		0	1	43.65	14.0393461	NA	14.04	4
A07_2-t8	t8	peakCorrect		180	330		27.25	485.75		330	620		485.75	65.75		1	1	22.3008251	19.34998666	16.94566638	16.94566638	1	pC, 2 peaks
		Original PP	3:M	330	NA		485.75	NA		620	NA		65.75	NA		1	0	18.55	NA	NA	18.55	4
A08_3-t8	t8	peakCorrect																					original
		Original PP	3:M	270	NA		672.4	NA		530	NA		166	NA		1	1	16.25	14.7925468	NA	14.79	3
A09_5-t8	t8	peakCorrect		135			113.75			250			509.75			1	1	37.28	5.497890441	NA	5.497890441	1	pC, 1 peak
		Original PP	3:M	250	NA		509.75	NA		495	NA		68.25	NA		1	0	28.11	NA	NA	28.11	4
A10_3-t8	t8	peakCorrect		140			185.5			280			378.25			1	1	32.62	6.36	NA	6.36	1	original
		Original PP	3:M	140	NA		175.8	NA		280	NA		372.2	NA		0	1	32.60	6.13	NA	6.13	2
A19_3-t8	t8	peakCorrect		145	185		249.75	108.75		270	380		216.75	31.25		1	0	27.05	NA	13.32	13.32	1	pC, 2 peaks (G2 changed)
		Original PP	1:M	145	185		249.75	108.75		270	420		216.75	72		0	0	27.05	NA	23.70	23.70	4
A19_3-t8	t8	peakCorrect		145	185	225	249.75	108.75	159.5	270	380	420	216.75	31.25	72	1	0	27.05	NA	18.02	18.02	1	pC, 3 peaks
		Original PP	1:M	145	185		249.75	108.75		270	420		216.75	72		0	0	27.05	NA	23.70	23.70	4
A09_3-t10	t10	peakCorrect		140	200		985.5	185.25		285	395		210.5	148.75		1	0	34.11	NA	10.26	10.26	1	pC, 2 peaks
		Original PP	3:M	140	NA		985.5	NA		285	NA		210.5	NA		1	0	34.11	NA	NA	34.11	4
A09_11-t10	t10	peakCorrect		165	245		1028.75	368.75		335	475		171.25	63.5		1	0	64.88127403	NA	17.26370019	17.26370019	1	pC, 2 peaks
		Original PP	3:M	170	NA		978.6	NA		250	NA		356.2	NA		1	0	61.60	NA	NA	61.60	5
A16_11-t10	t10	peakCorrect		195	300		526	476.5		355	545		430.5	127.25		1	1	72.91025976	25.54385031	18.3020041	18.3020041	1	pC, 2 peaks
		Original PP	3:M	195	NA		526	NA		355	NA		430.5	NA		0	1	72.91	25.54	NA	25.54	4
A17-8-t10	t10	peakCorrect		190	325		247.75	212.5		390	630		91.25	53.75		1	1	31.93865261	24.3293008	28.42804412	24.3293008	1	pC, 2 peaks
		Original PP	3:M	190	NA		247.75	NA		325	NA		212.5	NA		1	0	42.38	NA	NA	42.38	4
A20-11-t10	t10	peakCorrect		200	230		371	380.75		380	460		136.5	76.5		1	0	26.41	NA	27.70	26.41	1	original
		Original PP	3:M	205	NA		361	NA		385	NA		130.4	NA		0	1	26.39	12.34	NA	12.34	3
